# Gearing up Golden Braid assembly for plant synthetic genomics with RepTiles

**DOI:** 10.1101/2025.02.28.640145

**Authors:** Viktoria Petrova, Dejan Andrejic, Tobias Finkenrath, Josepha Grewer, Matias D. Zurbriggen, Uriel Urquiza-Garcia

**Affiliations:** Institute of synthetic Biology, Düsseldorf University, Düsseldorf, Germany; Cluster of Excellence on Plant Sciences CEPLAS, Germany

**Keywords:** plant synthetic genomics, biodesign automation, phytobricks, golden gate, random DNA, golden braid, synthetic biology

## Abstract

We have developed RepTiles, a system for generating traces of random DNA for synthetic genomics applications. RepTiles reduced the burden associated with the manual design of long DNA from standard biological parts. We are applying RepTiles to the construction of random DNA segments that will form part of a neochromosome in *Physcomitrium patens*. RepTiles has a base DNA collection of 52 1.7 kb chemically synthesised Phytobricks mini-chunks. We provide a user-friendly web application that facilitates the design of DNA assemblies based on the base collection. The system generates assembly plans for generating chunks using Golden Braid. The resulting chunks can then be assembled into megachunks using Transformation Associated Recombination cloning. It thus supports the generation of ultra-long synthetic DNA from phytobricks, contributing to the vision of synthetic plant genomics from modular parts to complete genomes.
