## Supplementary-tables-1-4 for "Gearing up Golden Braid assembly for plant synthetic genomics with RepTiles"

### Sheet: Supp_table_1
Attribute	Description
fragement_id(str)	ID of the fragment (name of input .gb file)
sequence(str)	DNA sequence of fragment
backbone(str)	Receiving GB backbone
size(int)	Size of the fragment (bp)
destination(GB_fragment)	Destination fragment in the assembly (child)
level(numpay.array)	Leven of the fragment which represents GB backbone
	([0, 0]) -> pDGB3α1
	([0, 1]) -> pDGB3α2
	([1, 0]) -> pDGB3Ω1
	([1, 1]) -> pDGB3Ω2
origin(list)	Origin fragements of current fragment (parents)
order(list)	Position of the fragment in the final construct (in binary)
decrimal_order(int)	Decimal order of the fragment
all_basal(list)	List of all basal (child) fragments

### Sheet: Supp_table_2
Function	Description
find_and_concatenate_sequences	Find and concatenate sequences to form larger sequences with specified constriants. This function creates overlaps between the final assembled sequences. Each overlap is one initial fragment
__init__	Initialize a GB_fragment instance
start_forwardpropagation	Initiates forward propagation to update destination fragment
fowardpropagation	Propagate sequence and size information from origin fragments
backwardpropagation	Propagate level and order information back to origin fragments
degine_backbone	Define the receiving backbone for the fragment based on its level
assemble	Assemble two plasmids into a new GB_fragment
convert_binary	Convert the binary order of a fragment to a decimal value
calculate_alpha_probability	Calculate the probability to have an alpha backbone for a given number of fragments
build_tree	Build an assembly tree from combined IDs and sequences

### Sheet: Supp_table_3
Part name	Twist well position	ng/ul		Plasmid	Domestication
ncbUU00001 (B2 p2)	B2-p2	67.25	Done	pUU5020_lvl0_ncbUU00001	BsmbI + T4 ligase + DTT + T4 buffer + pUPD2
ncbUU00002 (A2 p1)	A2-p1	47	Done	pUU5021_lvl0_ncbUU00002	BsmbI + T4 ligase + DTT + T4 buffer + pUPD2
ncbUU00003 (C2 p1)	C2-p1	48.9	Done	pUU5022_lvl0_ncbUU00003	BsmbI + T4 ligase + DTT + T4 buffer + pUPD2
ncbUU00004 (F2 p1)	F2-p1	53.9	Done	pUU5023_lvl0_ncbUU00004	BsmbI + T4 ligase + DTT + T4 buffer + pUPD2
ncbUU00005 (F2 p2)	F2-p2	42.1	Done	pUU5024_lvl0_ncbUU00005	BsmbI + T4 ligase + DTT + T4 buffer + pUPD2
ncbUU00006 (B3 p1)	B3-p1	42.3	Done	pUU5025_lvl0_ncbUU00006	BsmbI + T4 ligase + DTT + T4 buffer + pUPD2
ncbUU00007 (A4 p2)	A4-p2	43.6	Done	pUU5026_lvl0_ncbUU00007	BsmbI + T4 ligase + DTT + T4 buffer + pUPD2
ncbUU00008 (A10 p2)	A10-p2	50.1	Done	pUU5027_lvl0_ncbUU00008	BsmbI + T4 ligase + DTT + T4 buffer + pUPD2
ncbUU00009 (B10 p2)	B10-p2	67.45	Done	pUU5028_lvl0_ncbUU00009	BsmbI + T4 ligase + DTT + T4 buffer + pUPD2
ncbUU00010 (H5 p2)	H5-p2	50.8	Done	pUU5029_lvl0_ncbUU00010	BsmbI + T4 ligase + DTT + T4 buffer + pUPD2
ncbUU00011 (C10 p2)	C10-p2	74.9	Done	pUU5030_lvl0_ncbUU00011	BsmbI + T4 ligase + DTT + T4 buffer + pUPD2
ncbUU00012 (A6 p2)	A6-p2	45.6	Done	pUU5031_lvl0_ncbUU00012	BsmbI + T4 ligase + DTT + T4 buffer + pUPD2
ncbUU00013 (A2 p2)	A2-p2	45.5	Done	pUU5032_lvl0_ncbUU00013	BsmbI + T4 ligase + DTT + T4 buffer + pUPD2
ncbUU00014 (B6 p2)	B6-p2	65.3	Done	pUU5033_lvl0_ncbUU00014	BsmbI + T4 ligase + DTT + T4 buffer + pUPD2
ncbUU00015 (C6 p2)	C6-p2	56.3	Done	pUU5034_lvl0_ncbUU00015	BsmbI + T4 ligase + DTT + T4 buffer + pUPD2
ncbUU00016 (H7 p2)	H7-p2	51.6	Done	pUU5035_lvl0_ncbUU00016	BsmbI + T4 ligase + DTT + T4 buffer + pUPD2
ncbUU00017 (D6 p2)	D6-p2	43.55	Done	pUU5036_lvl0_ncbUU00017	BsmbI + T4 ligase + DTT + T4 buffer + pUPD2
ncbUU00018 (D10 p2)	D10-p2	not determined	Done	pUU5037_lvl0_ncbUU00018	BsmbI + T4 ligase + DTT + T4 buffer + pUPD2
ncbUU00019 (E4 p2)	E4-p2	35.7	Done	pUU5038_lvl0_ncbUU00019	BsmbI + T4 ligase + DTT + T4 buffer + pUPD2
ncbUU00020 (C4 p2)	C4-p2	not determined	Done	pUU5039_lvl0_ncbUU00020	BsmbI + T4 ligase + DTT + T4 buffer + pUPD2
ncbUU00021 (E6 p2)	E6-p2	43.75	Done	pUU5040_lvl0_ncbUU00021	BsmbI + T4 ligase + DTT + T4 buffer + pUPD2
ncbUU00022 (G2 p2)	G2-p2	62.35	Done	pUU5041_lvl0_ncbUU00022	BsmbI + T4 ligase + DTT + T4 buffer + pUPD2
ncbUU00023 (C1 p1)	C1-p1	51.4	Done	pUU5042_lvl0_ncbUU00023	BsmbI + T4 ligase + DTT + T4 buffer + pUPD2
ncbUU00024 (A8 p2)	A8-p2	44.3	Done	pUU5043_lvl0_ncbUU00024	BsmbI + T4 ligase + DTT + T4 buffer + pUPD2
ncbUU00025 (G1 p1)	G1-p1	46.6	Done	pUU5044_lvl0_ncbUU00025	BsmbI + T4 ligase + DTT + T4 buffer + pUPD2
ncbUU00026 (F4 p2)	F4-p2	not determined	Done	pUU5045_lvl0_ncbUU00026	BsmbI + T4 ligase + DTT + T4 buffer + pUPD2
ncbUU00027 (B8 p2)	B8-p2	67.7	Done	pUU5046_lvl0_ncbUU00027	BsmbI + T4 ligase + DTT + T4 buffer + pUPD2
ncbUU00028 (C8 p2)	C8-p2	74.75	Done	pUU5047_lvl0_ncbUU00028	BsmbI + T4 ligase + DTT + T4 buffer + pUPD2
ncbUU00029 (H2 p1)	H2-p1	42.5	Done	pUU5048_lvl0_ncbUU00029	BsmbI + T4 ligase + DTT + T4 buffer + pUPD2
ncbUU00030 (E10 p2)	E10-p2	50.25	Done	pUU5049_lvl0_ncbUU00030	BsmbI + T4 ligase + DTT + T4 buffer + pUPD2
ncbUU00031 (E1 p2)	E1-p2	37.95	Done	pUU5050_lvl0_ncbUU00031	BsmbI + T4 ligase + DTT + T4 buffer + pUPD2
ncbUU00032 (F10 p2)	F10-p2	52.85	Done	pUU5051_lvl0_ncbUU00032	BsmbI + T4 ligase + DTT + T4 buffer + pUPD2
ncbUU00033 (G10 p2)	G10-p2	85.25	Done	pUU5052_lvl0_ncbUU00033	BsmbI + T4 ligase + DTT + T4 buffer + pUPD2
ncbUU00034 (D8 p2)	D8-p2	53.7	Done	pUU5053_lvl0_ncbUU00034	BsmbI + T4 ligase + DTT + T4 buffer + pUPD2
ncbUU00035 (E8 p2)	E8-p2	62.05	Done	pUU5054_lvl0_ncbUU00035	BsmbI + T4 ligase + DTT + T4 buffer + pUPD2
ncbUU00036 (H10 p2)	H10-p2	60.95	Done	pUU5055_lvl0_ncbUU00036	BsmbI + T4 ligase + DTT + T4 buffer + pUPD2
ncbUU00037 (A11 p2)	A11-p2	46.65	Done	pUU5056_lvl0_ncbUU00037	BsmbI + T4 ligase + DTT + T4 buffer + pUPD2
ncbUU00038 (F8 p2)	F8-p2	62.5	Done	pUU5057_lvl0_ncbUU00038	BsmbI + T4 ligase + DTT + T4 buffer + pUPD2
ncbUU00039 (F1 p2)	F1-p2	69.6	Done	pUU5058_lvl0_ncbUU00039	BsmbI + T4 ligase + DTT + T4 buffer + pUPD2
ncbUU00040 (B11 p2)	B11-p2	59	Done	pUU5059_lvl0_ncbUU00040	BsmbI + T4 ligase + DTT + T4 buffer + pUPD2
ncbUU00041(C2 p2)	C2-p2	55.25	Done	pUU5060_lvl0_ncbUU00041	BsmbI + T4 ligase + DTT + T4 buffer + pUPD2
ncbUU00042 (D2 p2)	D2-p2	71.5	Done	pUU5061_lvl0_ncbUU00042	BsmbI + T4 ligase + DTT + T4 buffer + pUPD2
ncbUU00043 (C11 p2)	C11-p2	52.65	Done	pUU5062_lvl0_ncbUU00043	BsmbI + T4 ligase + DTT + T4 buffer + pUPD2
ncbUU00044 (G8 p2)	G8-p2	52.6	Done	pUU5063_lvl0_ncbUU00044	BsmbI + T4 ligase + DTT + T4 buffer + pUPD2
ncbUU00045 (D11 p2)	D11-p2	39.5	Done	pUU5064_lvl0_ncbUU00045	BsmbI + T4 ligase + DTT + T4 buffer + pUPD2
ncbUU00046 (F6 p2)	F6-p2	68.25	Done	pUU5065_lvl0_ncbUU00046	BsmbI + T4 ligase + DTT + T4 buffer + pUPD2
ncbUU00047 (A1 p1)	A1-p1	43.8	Done	pUU5066_lvl0_ncbUU00047	BsmbI + T4 ligase + DTT + T4 buffer + pUPD2
ncbUU00048 (G6 p2)	G6-p2	58.1	Done	pUU5067_lvl0_ncbUU00048	BsmbI + T4 ligase + DTT + T4 buffer + pUPD2
ncbUU00049 (H6 p2)	H6-p2	66.95	Done	pUU5068_lvl0_ncbUU00049	BsmbI + T4 ligase + DTT + T4 buffer + pUPD2
ncbUU00050 (B1 p1)	B1-p1	39.3	Done	pUU5069_lvl0_ncbUU00050	BsmbI + T4 ligase + DTT + T4 buffer + pUPD2
ncbUU00051 (H8 p2)	H8-p2	42.05	Done	pUU5070_lvl0_ncbUU00051	BsmbI + T4 ligase + DTT + T4 buffer + pUPD2
ncbUU00052 (E2 p2)	E2-p2	64.4	Done	pUU5071_lvl0_ncbUU00052	BsmbI + T4 ligase + DTT + T4 buffer + pUPD2

### Sheet: Supp_table_4
Plasmid ID	Backbone	Unit
pUPD2			Sarion-Perdigones et al, 2013
pDGB3_alpha1			Sarion-Perdigones et al, 2013
pDGB3_alpha2			Sarion-Perdigones et al, 2013
pDGB3_omega1			Sarion-Perdigones et al, 2013
pDGB3_omega2			Sarion-Perdigones et al, 2013
pUU5020	pUPD2	ncbUU00001	This work
pUU5021	pUPD2	ncbUU00002	This work
pUU5022	pUPD2	ncbUU00003	This work
pUU5023	pUPD2	ncbUU00004	This work
pUU5024	pUPD2	ncbUU00005	This work
pUU5025	pUPD2	ncbUU00006	This work
pUU5026	pUPD2	ncbUU00007	This work
pUU5027	pUPD2	ncbUU00008	This work
pUU5028	pUPD2	ncbUU00009	This work
pUU5029	pUPD2	ncbUU00010	This work
pUU5030	pUPD2	ncbUU00011	This work
pUU5031	pUPD2	ncbUU00012	This work
pUU5032	pUPD2	ncbUU00013	This work
pUU5033	pUPD2	ncbUU00014	This work
pUU5034	pUPD2	ncbUU00015	This work
pUU5035	pUPD2	ncbUU00016	This work
pUU5036	pUPD2	ncbUU00017	This work
pUU5037	pUPD2	ncbUU00018	This work
pUU5038	pUPD2	ncbUU00019	This work
pUU5039	pUPD2	ncbUU00020	This work
pUU5040	pUPD2	ncbUU00021	This work
pUU5041	pUPD2	ncbUU00022	This work
pUU5042	pUPD2	ncbUU00023	This work
pUU5043	pUPD2	ncbUU00024	This work
pUU5044	pUPD2	ncbUU00025	This work
pUU5045	pUPD2	ncbUU00026	This work
pUU5046	pUPD2	ncbUU00027	This work
pUU5047	pUPD2	ncbUU00028	This work
pUU5048	pUPD2	ncbUU00029	This work
pUU5049	pUPD2	ncbUU00030	This work
pUU5050	pUPD2	ncbUU00031	This work
pUU5051	pUPD2	ncbUU00032	This work
pUU5052	pUPD2	ncbUU00033	This work
pUU5053	pUPD2	ncbUU00034	This work
pUU5054	pUPD2	ncbUU00035	This work
pUU5055	pUPD2	ncbUU00036	This work
pUU5056	pUPD2	ncbUU00037	This work
pUU5057	pUPD2	ncbUU00038	This work
pUU5058	pUPD2	ncbUU00039	This work
pUU5059	pUPD2	ncbUU00040	This work
pUU5060	pUPD2	ncbUU00041	This work
pUU5061	pUPD2	ncbUU00042	This work
pUU5062	pUPD2	ncbUU00043	This work
pUU5063	pUPD2	ncbUU00044	This work
pUU5064	pUPD2	ncbUU00045	This work
pUU5065	pUPD2	ncbUU00046	This work
pUU5066	pUPD2	ncbUU00047	This work
pUU5067	pUPD2	ncbUU00048	This work
pUU5068	pUPD2	ncbUU00049	This work
pUU5069	pUPD2	ncbUU00050	This work
pUU5070	pUPD2	ncbUU00051	This work
pUU5071	pUPD2	ncbUU00052	This work
pUU5117	pDGB3_alpha1	ncbUU00008	This work
pUU5118	pDGB3_alpha2	ncbUU00009	This work
pUU5119	pDGB3_alpha1	ncbUU00010	This work
pUU5120	pDGB3_alpha2	ncbUU00011	This work
pUU5121	pDGB3_alpha1	ncbUU00012	This work
pUU5122	pDGB3_alpha2	ncbUU00013	This work
pUU5123	pDGB3_alpha1	ncbUU00014	This work
pUU5124	pDGB3_alpha2	ncbUU00015	This work
pUU5125	pDGB3_omega1	ncbUU00008_ ncbUU00009	This work
pUU5126	pDGB3_omega2	ncbUU00010_ ncbUU00011	This work
pUU5127	pDGB3_omega1	ncbUU00012_ ncbUU00013	This work
pUU5128	pDGB3_omega2	ncbUU00014_ ncbUU00015	This work
pUU5154	pDGB3_alpha1	ncbUU00008_ ncbUU00009_ ncbUU00010_ ncbUU00011	This work
pUU5155	pDGB3_alpha2	ncbUU00012_ ncbUU00013_ ncbUU00014_ ncbUU00015	This work
pUU5156	pDGB3_omega1	ncbUU00008_ ncbUU00009_ ncbUU00010_ ncbUU00011_ ncbUU00012_ ncbUU00013_ ncbUU00014_ ncbUU00015	This work
pUU5146	pDGB3_alpha1	ncbUU00043	This work
pUU5147	pDGB3_alpha2	ncbUU00044	This work
pUU5148	pDGB3_alpha1	ncbUU00045	This work
pUU5149	pDGB3_alpha2	ncbUU00046	This work
pUU5150	pDGB3_alpha1	ncbUU00047	This work
pUU5151	pDGB3_alpha2	ncbUU00048	This work
pUU5152	pDGB3_alpha1	ncbUU00049	This work
pUU5153	pDGB3_alpha2	ncbUU00050	This work
pUU5188	pDGB3_omega1	ncbUU00043_ncbUU00044	This work
pUU5189	pDGB3_omega2	ncbUU00045_ncbUU00046	This work
pUU5190	pDGB3_omega1	ncbUU00047_ncbUU00048	This work
pUU5191	pDGB3_omega2	ncbUU00049_ncbUU00050	This work
pUU5192	pDGB3_alpha1	ncbUU00043_ncbUU00044_ncbUU00045_ncbUU00046	This work
pUU5193	pDGB3_alpha2	ncbUU00047_ncbUU00048_ncbUU00049_ncbUU00050	This work
pUU5194	pDGB3_omega1	ncbUU00043_ncbUU00044_ncbUU00045_ncbUU00046_ncbUU00047_ncbUU00048_ncbUU00049_ncbUU00050	This work
